# TBPL2/TFIIA complex establishes the maternal transcriptome by an oocyte-specific promoter usage

**DOI:** 10.1101/2020.06.08.118984

**Authors:** Changwei Yu, Nevena Cvetesic, Vincent Hisler, Kapil Gupta, Tao Ye, Emese Gazdag, Luc Negroni, Petra Hajkova, Imre Berger, Boris Lenhard, Ferenc Müller, Stéphane D. Vincent, László Tora

## Abstract

During oocyte growth, transcription is required to create RNA and protein reserves to achieve maternal competence. During this period, the general transcription factor TATA binding protein (TBP) is replaced by its paralogue, TBPL2 (TBP2 or TRF3), which is essential for RNA polymerase II transcription. We show that in oocytes TBPL2 does not assemble into a canonical TFIID complex. Our transcript analyses demonstrate that TBPL2 mediates transcription of oocyte-expressed genes, including mRNA survey genes, as well as specific endogenous retroviral elements. Transcription start site (TSS) mapping indicates that TBPL2 has a strong preference for TATA-like motif in core promoters driving sharp TSS selection, in contrast with canonical TBP/TFIID-driven TATA-less promoters that have broader TSS architecture. Thus, we show a role for the TBPL2/TFIIA complex in the establishment of the oocyte transcriptome by using a specific TSS recognition code.
