## Supplementary Data 6 for "TBPL2/TFIIA complex establishes the maternal transcriptome by an oocyte-specific promoter usage"

### Sheet: Panther_FDR0.05_v96_down_BP
Analysis Type:	PANTHER Overrepresentation Test (Released 20190711)
Annotation Version and Release Date:	GO Ontology database Released 2019-07-03
Analyzed List:	P14_down_v96.txt (Mus musculus)
Reference List:	Mus musculus (all genes in database)
Test Type:	FISHER
Correction:	FDR
GO biological process complete	Mus musculus - REFLIST (22296)	P14_down_v96.txt (1355)	P14_down_v96.txt (expected)	P14_down_v96.txt (over/under)	P14_down_v96.txt (fold Enrichment)	P14_down_v96.txt (raw P-value)	P14_down_v96.txt (FDR)
meiosis II (GO:0007135)	12	6	0.73	+	8.23	0.000357	0.0289
meiosis II cell cycle process (GO:0061983)	12	6	0.73	+	8.23	0.000357	0.0287
protein localization to chromosome, centromeric region (GO:0071459)	18	7	1.09	+	6.4	0.000385	0.0302
female meiotic nuclear division (GO:0007143)	35	11	2.13	+	5.17	4.36e-05	0.00533
regulation of nuclease activity (GO:0032069)	27	8	1.64	+	4.88	0.000667	0.0478
sister chromatid cohesion (GO:0007062)	43	12	2.61	+	4.59	5.25e-05	0.00614
regulation of meiotic nuclear division (GO:0040020)	36	10	2.19	+	4.57	0.000226	0.0195
chromosome separation (GO:0051304)	33	9	2.01	+	4.49	0.000518	0.0391
G2/M transition of mitotic cell cycle (GO:0000086)	38	10	2.31	+	4.33	0.000327	0.0267
negative regulation of mitotic nuclear division (GO:0045839)	42	11	2.55	+	4.31	0.000172	0.0158
cell cycle G2/M phase transition (GO:0044839)	40	10	2.43	+	4.11	0.000462	0.0354
meiotic chromosome segregation (GO:0045132)	96	23	5.83	+	3.94	2.45e-07	5.77e-05
sister chromatid segregation (GO:0000819)	126	29	7.66	+	3.79	1.49e-08	5.11e-06
negative regulation of nuclear division (GO:0051784)	53	12	3.22	+	3.73	0.000284	0.0237
protein localization to chromosome (GO:0034502)	62	14	3.77	+	3.72	9.31e-05	0.0096
cellular response to ionizing radiation (GO:0071479)	63	14	3.83	+	3.66	0.000108	0.0108
meiotic nuclear division (GO:0140013)	153	34	9.3	+	3.66	1.91e-09	9.11e-07
meiotic cell cycle process (GO:1903046)	170	37	10.33	+	3.58	6.13e-10	3.34e-07
regulation of transcription from RNA polymerase II promoter in response to stress (GO:0043618)	51	11	3.1	+	3.55	0.000716	0.0502
endoplasmic reticulum unfolded protein response (GO:0030968)	51	11	3.1	+	3.55	0.000716	0.05
female gamete generation (GO:0007292)	131	28	7.96	+	3.52	1.01e-07	2.61e-05
regulation of meiotic cell cycle (GO:0051445)	57	12	3.46	+	3.46	0.000503	0.0382
meiosis I (GO:0007127)	108	22	6.56	+	3.35	4.53e-06	0.000688
nuclear chromosome segregation (GO:0098813)	206	41	12.52	+	3.27	7.61e-10	4e-07
meiosis I cell cycle process (GO:0061982)	111	22	6.75	+	3.26	6.65e-06	0.000989
regulation of sister chromatid segregation (GO:0033045)	81	16	4.92	+	3.25	0.00012	0.0116
regulation of chromosome segregation (GO:0051983)	102	20	6.2	+	3.23	1.97e-05	0.00265
regulation of nuclear division (GO:0051783)	190	37	11.55	+	3.2	8.4e-09	3.01e-06
chromosome segregation (GO:0007059)	262	51	15.92	+	3.2	1.35e-11	1.52e-08
regulation of mitotic sister chromatid segregation (GO:0033047)	67	13	4.07	+	3.19	0.000589	0.0436
nuclear division (GO:0000280)	273	51	16.59	+	3.07	4.95e-11	3.72e-08
mitotic sister chromatid segregation (GO:0000070)	98	18	5.96	+	3.02	0.000105	0.0106
regulation of mitotic nuclear division (GO:0007088)	159	29	9.66	+	3	1.08e-06	0.000192
oogenesis (GO:0048477)	83	15	5.04	+	2.97	0.000448	0.0345
mitotic nuclear division (GO:0140014)	136	24	8.27	+	2.9	1.45e-05	0.002
regulation of viral genome replication (GO:0045069)	91	16	5.53	+	2.89	0.000384	0.0303
organelle fission (GO:0048285)	303	53	18.41	+	2.88	1.73e-10	1.05e-07
DNA-dependent DNA replication (GO:0006261)	100	17	6.08	+	2.8	0.000362	0.0288
mitotic cell cycle phase transition (GO:0044772)	133	22	8.08	+	2.72	7.61e-05	0.00828
DNA replication (GO:0006260)	165	27	10.03	+	2.69	1.46e-05	0.00199
mitotic cell cycle (GO:0000278)	509	83	30.93	+	2.68	5.1e-14	1.15e-10
cell cycle phase transition (GO:0044770)	142	23	8.63	+	2.67	7.02e-05	0.0078
stem cell population maintenance (GO:0019827)	137	22	8.33	+	2.64	0.000112	0.0111
mitotic cell cycle process (GO:1903047)	432	69	26.25	+	2.63	1.54e-11	1.62e-08
cell cycle process (GO:0022402)	772	123	46.92	+	2.62	8.99e-20	3.55e-16
maintenance of cell number (GO:0098727)	141	22	8.57	+	2.57	0.000226	0.0196
meiotic cell cycle (GO:0051321)	282	43	17.14	+	2.51	3.67e-07	7.92e-05
cell division (GO:0051301)	480	72	29.17	+	2.47	9.14e-11	6.55e-08
regulation of reproductive process (GO:2000241)	183	27	11.12	+	2.43	7.63e-05	0.00824
negative regulation of mitotic cell cycle (GO:0045930)	218	31	13.25	+	2.34	4.74e-05	0.00571
positive regulation of cell cycle process (GO:0090068)	247	34	15.01	+	2.27	4.19e-05	0.00521
cell cycle (GO:0007049)	1182	162	71.83	+	2.26	6.72e-20	3.53e-16
regulation of mitotic cell cycle (GO:0007346)	487	66	29.6	+	2.23	1.55e-08	5.21e-06
microtubule cytoskeleton organization (GO:0000226)	465	63	28.26	+	2.23	3.65e-08	1.13e-05
transcription by RNA polymerase II (GO:0006366)	198	26	12.03	+	2.16	0.000687	0.049
regulation of cell cycle process (GO:0010564)	579	76	35.19	+	2.16	5.9e-09	2.22e-06
negative regulation of cell cycle process (GO:0010948)	210	27	12.76	+	2.12	0.000625	0.0458
cell-cell signaling by wnt (GO:0198738)	243	31	14.77	+	2.1	0.000324	0.0267
Wnt signaling pathway (GO:0016055)	243	31	14.77	+	2.1	0.000324	0.0266
mesenchyme development (GO:0060485)	212	27	12.88	+	2.1	0.000689	0.049
positive regulation of cell cycle (GO:0045787)	346	43	21.03	+	2.04	3.69e-05	0.00473
regulation of cell cycle (GO:0051726)	946	117	57.49	+	2.04	7.68e-12	1.1e-08
chromosome organization (GO:0051276)	914	113	55.55	+	2.03	2.22e-11	1.84e-08
protein ubiquitination (GO:0016567)	414	51	25.16	+	2.03	1.07e-05	0.00153
renal system development (GO:0072001)	279	34	16.96	+	2.01	0.000328	0.0267
RNA biosynthetic process (GO:0032774)	354	43	21.51	+	2	6.88e-05	0.0077
regulation of chromosome organization (GO:0033044)	349	42	21.21	+	1.98	9.79e-05	0.01
heart morphogenesis (GO:0003007)	267	32	16.23	+	1.97	0.000635	0.0464
growth (GO:0040007)	460	55	27.96	+	1.97	8.36e-06	0.00121
developmental growth (GO:0048589)	444	53	26.98	+	1.96	1.38e-05	0.00193
urogenital system development (GO:0001655)	319	38	19.39	+	1.96	0.000308	0.0255
DNA metabolic process (GO:0006259)	611	72	37.13	+	1.94	6.04e-07	0.000121
nucleic acid-templated transcription (GO:0097659)	349	41	21.21	+	1.93	0.000166	0.0154
regulation of DNA metabolic process (GO:0051052)	358	42	21.76	+	1.93	0.000184	0.0165
protein modification by small protein conjugation or removal (GO:0070647)	582	67	35.37	+	1.89	2.98e-06	0.000461
protein modification by small protein conjugation (GO:0032446)	461	53	28.02	+	1.89	4.53e-05	0.00549
transcription, DNA-templated (GO:0006351)	348	40	21.15	+	1.89	0.000358	0.0287
morphogenesis of an epithelium (GO:0002009)	498	56	30.27	+	1.85	3.9e-05	0.00497
reproductive structure development (GO:0048608)	428	48	26.01	+	1.85	0.000136	0.0129
negative regulation of cell cycle (GO:0045786)	403	45	24.49	+	1.84	0.000281	0.0236
microtubule-based process (GO:0007017)	645	72	39.2	+	1.84	3.88e-06	0.000595
reproductive system development (GO:0061458)	432	48	26.25	+	1.83	0.000206	0.0181
chromatin organization (GO:0006325)	620	68	37.68	+	1.8	1.24e-05	0.00174
in utero embryonic development (GO:0001701)	516	56	31.36	+	1.79	0.000112	0.0111
DNA repair (GO:0006281)	426	46	25.89	+	1.78	0.000422	0.0326
regulation of cellular protein localization (GO:1903827)	544	58	33.06	+	1.75	0.000116	0.0113
positive regulation of organelle organization (GO:0010638)	578	61	35.13	+	1.74	9.2e-05	0.00955
tissue morphogenesis (GO:0048729)	623	65	37.86	+	1.72	8.01e-05	0.00848
cytoskeleton organization (GO:0007010)	1028	107	62.47	+	1.71	3.77e-07	8.04e-05
negative regulation of nucleobase-containing compound metabolic process (GO:0045934)	1343	138	81.62	+	1.69	1.19e-08	4.17e-06
negative regulation of cellular macromolecule biosynthetic process (GO:2000113)	1341	137	81.5	+	1.68	1.69e-08	5.43e-06
protein localization to organelle (GO:0033365)	601	61	36.52	+	1.67	0.000246	0.0209
multicellular organism reproduction (GO:0032504)	824	83	50.08	+	1.66	2.89e-05	0.00377
negative regulation of RNA biosynthetic process (GO:1902679)	1154	116	70.13	+	1.65	5.78e-07	0.000118
negative regulation of macromolecule biosynthetic process (GO:0010558)	1376	138	83.62	+	1.65	4.62e-08	1.32e-05
negative regulation of RNA metabolic process (GO:0051253)	1240	124	75.36	+	1.65	2.84e-07	6.58e-05
negative regulation of nucleic acid-templated transcription (GO:1903507)	1153	115	70.07	+	1.64	8.19e-07	0.000154
multicellular organismal reproductive process (GO:0048609)	813	81	49.41	+	1.64	4.86e-05	0.00581
regulation of organelle organization (GO:0033043)	1225	122	74.45	+	1.64	4.57e-07	9.49e-05
negative regulation of cellular biosynthetic process (GO:0031327)	1426	142	86.66	+	1.64	4.08e-08	1.22e-05
reproductive process (GO:0022414)	1390	138	84.47	+	1.63	7.48e-08	2e-05
negative regulation of transcription, DNA-templated (GO:0045892)	1149	114	69.83	+	1.63	1.42e-06	0.000243
reproduction (GO:0000003)	1391	138	84.54	+	1.63	7.62e-08	2e-05
regulation of catabolic process (GO:0009894)	819	81	49.77	+	1.63	5.31e-05	0.00615
gamete generation (GO:0007276)	689	68	41.87	+	1.62	0.000237	0.0203
heterocycle biosynthetic process (GO:0018130)	712	70	43.27	+	1.62	0.000217	0.0189
sexual reproduction (GO:0019953)	835	82	50.75	+	1.62	6.15e-05	0.00693
negative regulation of biosynthetic process (GO:0009890)	1464	143	88.97	+	1.61	1.09e-07	2.78e-05
nucleobase-containing compound biosynthetic process (GO:0034654)	646	63	39.26	+	1.6	0.000537	0.0401
embryo development ending in birth or egg hatching (GO:0009792)	815	79	49.53	+	1.59	0.000126	0.0121
regulation of cellular response to stress (GO:0080135)	664	64	40.35	+	1.59	0.000637	0.0463
cellular response to DNA damage stimulus (GO:0006974)	665	64	40.41	+	1.58	0.000648	0.0469
regulation of cellular catabolic process (GO:0031329)	676	65	41.08	+	1.58	0.000692	0.0489
embryo development (GO:0009790)	1155	111	70.19	+	1.58	6.88e-06	0.00101
negative regulation of gene expression (GO:0010629)	1588	152	96.51	+	1.58	1.31e-07	3.27e-05
organic cyclic compound biosynthetic process (GO:1901362)	838	80	50.93	+	1.57	0.000203	0.018
chordate embryonic development (GO:0043009)	798	76	48.5	+	1.57	0.000267	0.0226
positive regulation of transcription by RNA polymerase II (GO:0045944)	1218	116	74.02	+	1.57	6.46e-06	0.000971
negative regulation of transcription by RNA polymerase II (GO:0000122)	852	81	51.78	+	1.56	0.000177	0.016
aromatic compound biosynthetic process (GO:0019438)	727	69	44.18	+	1.56	0.000606	0.0447
multi-organism reproductive process (GO:0044703)	960	91	58.34	+	1.56	7.73e-05	0.00823
positive regulation of transcription, DNA-templated (GO:0045893)	1527	144	92.8	+	1.55	7.84e-07	0.000151
positive regulation of nucleic acid-templated transcription (GO:1903508)	1531	144	93.04	+	1.55	8.11e-07	0.000154
positive regulation of RNA biosynthetic process (GO:1902680)	1532	144	93.1	+	1.55	8.19e-07	0.000152
regulation of cellular localization (GO:0060341)	955	89	58.04	+	1.53	0.000169	0.0156
positive regulation of RNA metabolic process (GO:0051254)	1629	151	99	+	1.53	9.49e-07	0.000172
regulation of transcription by RNA polymerase II (GO:0006357)	1966	182	119.48	+	1.52	5.68e-08	1.57e-05
nucleic acid metabolic process (GO:0090304)	1740	161	105.75	+	1.52	4.07e-07	8.56e-05
tube development (GO:0035295)	912	84	55.43	+	1.52	0.000364	0.0289
organelle organization (GO:0006996)	3000	276	182.32	+	1.51	1.07e-11	1.3e-08
positive regulation of nucleobase-containing compound metabolic process (GO:0045935)	1787	163	108.6	+	1.5	7.34e-07	0.000143
positive regulation of gene expression (GO:0010628)	1954	177	118.75	+	1.49	3.4e-07	7.44e-05
regulation of nucleobase-containing compound metabolic process (GO:0019219)	3242	293	197.03	+	1.49	1.56e-11	1.54e-08
negative regulation of signal transduction (GO:0009968)	1168	105	70.98	+	1.48	0.00015	0.014
regulation of RNA metabolic process (GO:0051252)	3011	270	182.99	+	1.48	2.33e-10	1.36e-07
cellular protein localization (GO:0034613)	1375	123	83.56	+	1.47	5.42e-05	0.00619
epithelium development (GO:0060429)	1029	92	62.54	+	1.47	0.00047	0.0358
regulation of RNA biosynthetic process (GO:2001141)	2766	247	168.1	+	1.47	2.83e-09	1.21e-06
regulation of nucleic acid-templated transcription (GO:1903506)	2763	246	167.92	+	1.47	3.66e-09	1.44e-06
regulation of protein localization (GO:0032880)	1056	94	64.18	+	1.46	0.000538	0.04
cellular macromolecule localization (GO:0070727)	1382	123	83.99	+	1.46	5.75e-05	0.00652
regulation of transcription, DNA-templated (GO:0006355)	2755	245	167.43	+	1.46	4.49e-09	1.73e-06
negative regulation of cell communication (GO:0010648)	1286	114	78.15	+	1.46	0.00014	0.0132
cellular response to stress (GO:0033554)	1425	126	86.6	+	1.45	7.15e-05	0.00789
negative regulation of signaling (GO:0023057)	1291	114	78.46	+	1.45	0.000147	0.0138
regulation of cellular macromolecule biosynthetic process (GO:2000112)	3180	280	193.26	+	1.45	5.75e-10	3.24e-07
negative regulation of nitrogen compound metabolic process (GO:0051172)	2207	194	134.13	+	1.45	6.53e-07	0.000129
negative regulation of macromolecule metabolic process (GO:0010605)	2428	213	147.56	+	1.44	1.82e-07	4.5e-05
tissue development (GO:0009888)	1658	145	100.76	+	1.44	2.92e-05	0.00378
nucleobase-containing compound metabolic process (GO:0006139)	2162	189	131.39	+	1.44	1.34e-06	0.000235
negative regulation of cellular metabolic process (GO:0031324)	2408	210	146.34	+	1.43	3.37e-07	7.5e-05
regulation of gene expression (GO:0010468)	3652	317	221.94	+	1.43	1.31e-10	8.24e-08
positive regulation of macromolecule biosynthetic process (GO:0010557)	1788	155	108.66	+	1.43	2.21e-05	0.00293
regulation of macromolecule biosynthetic process (GO:0010556)	3266	283	198.49	+	1.43	2.29e-09	1.06e-06
cellular protein modification process (GO:0006464)	2264	195	137.59	+	1.42	2.18e-06	0.00035
protein modification process (GO:0036211)	2264	195	137.59	+	1.42	2.18e-06	0.000347
heterocycle metabolic process (GO:0046483)	2301	198	139.84	+	1.42	2.05e-06	0.000333
regulation of cellular biosynthetic process (GO:0031326)	3407	292	207.05	+	1.41	3.35e-09	1.36e-06
positive regulation of cellular biosynthetic process (GO:0031328)	1882	161	114.38	+	1.41	2.74e-05	0.0036
macromolecule modification (GO:0043412)	2438	208	148.17	+	1.4	1.54e-06	0.000262
cellular localization (GO:0051641)	2040	174	123.98	+	1.4	1.46e-05	0.002
cellular aromatic compound metabolic process (GO:0006725)	2369	202	143.97	+	1.4	2.75e-06	0.000429
regulation of cellular component organization (GO:0051128)	2464	210	149.75	+	1.4	1.7e-06	0.000279
regulation of biosynthetic process (GO:0009889)	3480	295	211.49	+	1.39	7.24e-09	2.66e-06
positive regulation of biosynthetic process (GO:0009891)	1923	163	116.87	+	1.39	4.02e-05	0.00508
regulation of macromolecule metabolic process (GO:0060255)	5277	447	320.7	+	1.39	5.88e-14	1.16e-10
cellular macromolecule metabolic process (GO:0044260)	3973	335	241.45	+	1.39	7.93e-10	4.03e-07
negative regulation of metabolic process (GO:0009892)	2686	226	163.24	+	1.38	1.4e-06	0.000242
protein localization (GO:0008104)	1907	160	115.89	+	1.38	7.2e-05	0.00788
negative regulation of cellular process (GO:0048523)	4522	378	274.82	+	1.38	9.36e-11	6.42e-08
positive regulation of macromolecule metabolic process (GO:0010604)	3183	265	193.44	+	1.37	2.92e-07	6.67e-05
regulation of primary metabolic process (GO:0080090)	5143	427	312.56	+	1.37	5.9e-12	9.31e-09
organic cyclic compound metabolic process (GO:1901360)	2580	214	156.79	+	1.36	7.59e-06	0.00111
regulation of nitrogen compound metabolic process (GO:0051171)	4995	414	303.56	+	1.36	1.85e-11	1.72e-08
biosynthetic process (GO:0009058)	2161	179	131.33	+	1.36	5.35e-05	0.00616
organic substance biosynthetic process (GO:1901576)	2080	172	126.41	+	1.36	8.91e-05	0.00931
negative regulation of biological process (GO:0048519)	5045	417	306.6	+	1.36	2.17e-11	1.9e-08
regulation of metabolic process (GO:0019222)	5740	473	348.84	+	1.36	4.51e-13	7.9e-10
positive regulation of nitrogen compound metabolic process (GO:0051173)	3022	249	183.66	+	1.36	1.63e-06	0.000271
regulation of cellular metabolic process (GO:0031323)	5335	439	324.23	+	1.35	8.53e-12	1.12e-08
macromolecule localization (GO:0033036)	2208	180	134.19	+	1.34	0.000112	0.0111
cellular biosynthetic process (GO:0044249)	1989	162	120.88	+	1.34	0.000259	0.0219
regulation of protein modification process (GO:0031399)	1756	143	106.72	+	1.34	0.000665	0.0479
anatomical structure morphogenesis (GO:0009653)	2188	178	132.97	+	1.34	0.000129	0.0123
positive regulation of metabolic process (GO:0009893)	3456	280	210.03	+	1.33	1.04e-06	0.000187
cellular nitrogen compound metabolic process (GO:0034641)	2757	223	167.55	+	1.33	2e-05	0.00267
positive regulation of cellular metabolic process (GO:0031325)	3182	255	193.38	+	1.32	8.38e-06	0.0012
cellular component organization (GO:0016043)	5145	411	312.68	+	1.31	2.62e-09	1.18e-06
regulation of developmental process (GO:0050793)	2635	208	160.14	+	1.3	0.000177	0.016
cellular metabolic process (GO:0044237)	6339	499	385.24	+	1.3	1e-10	6.59e-08
nitrogen compound metabolic process (GO:0006807)	5705	448	346.71	+	1.29	2.77e-09	1.21e-06
macromolecule metabolic process (GO:0043170)	5051	396	306.97	+	1.29	5.7e-08	1.55e-05
regulation of cell communication (GO:0010646)	3177	249	193.08	+	1.29	4.88e-05	0.00578
regulation of signaling (GO:0023051)	3192	250	193.99	+	1.29	5.04e-05	0.00593
cellular component organization or biogenesis (GO:0071840)	5335	416	324.23	+	1.28	4e-08	1.21e-05
regulation of signal transduction (GO:0009966)	2763	214	167.92	+	1.27	0.000388	0.0303
organic substance metabolic process (GO:0071704)	6683	514	406.15	+	1.27	1.33e-09	6.55e-07
positive regulation of cellular process (GO:0048522)	5297	407	321.92	+	1.26	3.2e-07	7.21e-05
primary metabolic process (GO:0044238)	6255	479	380.14	+	1.26	1.57e-08	5.16e-06
positive regulation of biological process (GO:0048518)	5994	459	364.27	+	1.26	4.35e-08	1.27e-05
regulation of localization (GO:0032879)	2827	216	171.81	+	1.26	0.000703	0.0495
metabolic process (GO:0008152)	7193	544	437.14	+	1.24	3.32e-09	1.38e-06
developmental process (GO:0032502)	5470	413	332.43	+	1.24	1.61e-06	0.00027
regulation of biological quality (GO:0065008)	3885	291	236.1	+	1.23	0.000207	0.0182
multicellular organism development (GO:0007275)	4810	355	292.32	+	1.21	8.46e-05	0.0089
anatomical structure development (GO:0048856)	5183	382	314.99	+	1.21	4.25e-05	0.00524
regulation of cellular process (GO:0050794)	10522	729	639.46	+	1.14	2.46e-06	0.000388
regulation of biological process (GO:0050789)	11232	776	682.6	+	1.14	8.22e-07	0.000151
biological regulation (GO:0065007)	11843	814	719.74	+	1.13	5.79e-07	0.000117
cellular process (GO:0009987)	13986	949	849.97	+	1.12	4.73e-08	1.33e-05
biological_process (GO:0008150)	20380	1290	1238.56	+	1.04	2.27e-07	5.5e-05
immune response (GO:0006955)	1392	52	84.6	-	0.61	0.000176	0.0161
system process (GO:0003008)	2561	93	155.64	-	0.6	3.44e-08	1.09e-05
Unclassified (UNCLASSIFIED)	1916	65	116.44	-	0.56	2.27e-07	5.42e-05
nervous system process (GO:0050877)	2065	59	125.5	-	0.47	2.88e-11	2.27e-08
G protein-coupled receptor signaling pathway (GO:0007186)	1830	39	111.22	-	0.35	2.43e-15	6.38e-12
defense response to bacterium (GO:0042742)	461	9	28.02	-	0.32	7.67e-05	0.00823
sensory perception (GO:0007600)	1624	27	98.7	-	0.27	1.53e-17	4.83e-14
translation (GO:0006412)	310	5	18.84	-	0.27	0.000522	0.0392
peptide biosynthetic process (GO:0043043)	329	5	19.99	-	0.25	0.000192	0.0171
immune response-regulating cell surface receptor signaling pathway (GO:0002768)	342	5	20.78	-	0.24	9.88e-05	0.0101
antigen receptor-mediated signaling pathway (GO:0050851)	306	4	18.6	-	0.22	0.000115	0.0112
immune response-activating cell surface receptor signaling pathway (GO:0002429)	330	4	20.06	-	0.2	4.17e-05	0.00523
B cell receptor signaling pathway (GO:0050853)	220	2	13.37	-	0.15	0.000391	0.0304
sensory perception of chemical stimulus (GO:0007606)	1220	7	74.14	-	0.09	3.25e-23	2.56e-19
sensory perception of smell (GO:0007608)	1122	4	68.19	-	0.06	4.96e-24	7.83e-20

### Sheet: Panther_FDR0.05_v96_down_CC
Analysis Type:	PANTHER Overrepresentation Test (Released 20190711)
Annotation Version and Release Date:	GO Ontology database Released 2019-07-03
Analyzed List:	P14_down_v96.txt (Mus musculus)
Reference List:	Mus musculus (all genes in database)
Test Type:	two-sided FISHER
Correction:	FDR
GO cellular component complete	Mus musculus - REFLIST (22296)	P14_down_v96.txt (1355)	P14_down_v96.txt (expected)	P14_down_v96.txt (over/under)	P14_down_v96.txt (fold Enrichment)	P14_down_v96.txt (raw P-value)	P14_down_v96.txt (FDR)
condensed nuclear chromosome kinetochore (GO:0000778)	16	7	0.97	+	7.2	0.000217	0.00741
condensed nuclear chromosome, centromeric region (GO:0000780)	29	11	1.76	+	6.24	1.04e-05	0.000486
ESC/E(Z) complex (GO:0035098)	16	6	0.97	+	6.17	0.00118	0.0334
nuclear heterochromatin (GO:0005720)	43	14	2.61	+	5.36	2.89e-06	0.000162
mitotic spindle pole (GO:0097431)	29	8	1.76	+	4.54	0.000988	0.0289
condensed chromosome, centromeric region (GO:0000779)	51	13	3.1	+	4.19	5.74e-05	0.00227
site of double-strand break (GO:0035861)	51	12	3.1	+	3.87	0.000209	0.00726
PcG protein complex (GO:0031519)	48	11	2.92	+	3.77	0.000461	0.0145
heterochromatin (GO:0000792)	94	20	5.71	+	3.5	6.94e-06	0.000333
site of DNA damage (GO:0090734)	65	13	3.95	+	3.29	0.000458	0.0146
kinetochore (GO:0000776)	132	25	8.02	+	3.12	3.27e-06	0.000173
mitotic spindle (GO:0072686)	107	20	6.5	+	3.08	3.58e-05	0.0015
chromosome, centromeric region (GO:0000775)	190	34	11.55	+	2.94	1.97e-07	1.42e-05
spindle pole (GO:0000922)	129	23	7.84	+	2.93	1.87e-05	0.000858
spindle (GO:0005819)	273	48	16.59	+	2.89	1.08e-09	9.03e-08
condensed chromosome (GO:0000793)	211	35	12.82	+	2.73	6.39e-07	4.15e-05
midbody (GO:0030496)	139	20	8.45	+	2.37	0.000868	0.0261
chromosomal region (GO:0098687)	298	42	18.11	+	2.32	2.78e-06	0.00016
condensed nuclear chromosome (GO:0000794)	157	22	9.54	+	2.31	0.000905	0.0268
RNA polymerase II transcription factor complex (GO:0090575)	163	22	9.91	+	2.22	0.00116	0.0335
chromatin (GO:0000785)	557	73	33.85	+	2.16	9.52e-09	7.68e-07
nuclear chromatin (GO:0000790)	385	50	23.4	+	2.14	3.08e-06	0.000168
ubiquitin ligase complex (GO:0000151)	283	36	17.2	+	2.09	0.000128	0.0047
chromosome (GO:0005694)	1082	137	65.76	+	2.08	2.05e-14	2.95e-12
nuclear chromosome (GO:0000228)	641	80	38.96	+	2.05	1.3e-08	1.01e-06
chromosomal part (GO:0044427)	966	119	58.71	+	2.03	7.16e-12	8.01e-10
nuclear chromosome part (GO:0044454)	610	75	37.07	+	2.02	6.57e-08	4.91e-06
microtubule cytoskeleton (GO:0015630)	1133	128	68.86	+	1.86	2.06e-10	1.81e-08
transferase complex (GO:1990234)	766	81	46.55	+	1.74	5.5e-06	0.000277
microtubule organizing center (GO:0005815)	668	70	40.6	+	1.72	3.54e-05	0.00152
nuclear body (GO:0016604)	654	68	39.75	+	1.71	5.92e-05	0.00229
centrosome (GO:0005813)	508	52	30.87	+	1.68	0.000611	0.0187
nucleoplasm part (GO:0044451)	1005	100	61.08	+	1.64	5.71e-06	0.000281
nucleoplasm (GO:0005654)	2750	263	167.13	+	1.57	9.68e-13	1.22e-10
cytoskeletal part (GO:0044430)	1540	147	93.59	+	1.57	2.78e-07	1.87e-05
nuclear lumen (GO:0031981)	3579	327	217.51	+	1.5	1.18e-13	1.58e-11
nuclear part (GO:0044428)	4054	370	246.37	+	1.5	1.55e-15	2.4e-13
cytoskeleton (GO:0005856)	2087	184	126.83	+	1.45	1.16e-06	7.33e-05
catalytic complex (GO:1902494)	1347	118	81.86	+	1.44	0.000155	0.0055
intracellular non-membrane-bounded organelle (GO:0043232)	4093	356	248.74	+	1.43	3.97e-12	4.71e-10
non-membrane-bounded organelle (GO:0043228)	4112	356	249.9	+	1.42	7.16e-12	7.6e-10
intracellular organelle lumen (GO:0070013)	3994	345	242.73	+	1.42	2.43e-11	2.45e-09
organelle lumen (GO:0043233)	3995	345	242.79	+	1.42	2.44e-11	2.34e-09
membrane-enclosed lumen (GO:0031974)	3995	345	242.79	+	1.42	2.44e-11	2.24e-09
nucleus (GO:0005634)	6774	572	411.68	+	1.39	5.47e-19	2.21e-16
intracellular organelle part (GO:0044446)	7321	600	444.92	+	1.35	2.17e-17	6.24e-15
organelle part (GO:0044422)	7678	614	466.62	+	1.32	1.2e-15	2.02e-13
cytosol (GO:0005829)	3487	269	211.92	+	1.27	6.68e-05	0.00254
intracellular membrane-bounded organelle (GO:0043231)	10245	785	622.62	+	1.26	1.14e-17	3.82e-15
intracellular organelle (GO:0043229)	11919	903	724.36	+	1.25	1.14e-21	7.65e-19
membrane-bounded organelle (GO:0043227)	10958	824	665.95	+	1.24	7.34e-17	1.48e-14
intracellular part (GO:0044424)	13639	1022	828.89	+	1.23	3.79e-27	3.81e-24
intracellular (GO:0005622)	13669	1024	830.71	+	1.23	3.4e-27	6.85e-24
organelle (GO:0043226)	12215	913	742.35	+	1.23	5.1e-20	2.57e-17
cytoplasm (GO:0005737)	10929	816	664.19	+	1.23	9.92e-16	1.82e-13
protein-containing complex (GO:0032991)	5433	401	330.18	+	1.21	2.08e-05	0.000913
endomembrane system (GO:0012505)	3796	278	230.7	+	1.21	0.00125	0.0351
cytoplasmic part (GO:0044444)	8469	600	514.69	+	1.17	4.65e-06	0.00024
cell part (GO:0044464)	16227	1121	986.17	+	1.14	6.22e-17	1.57e-14
cell (GO:0005623)	16229	1121	986.29	+	1.14	6.23e-17	1.4e-14
cellular_component (GO:0005575)	20970	1314	1274.41	+	1.03	1.9e-06	0.000116
membrane part (GO:0044425)	7415	394	450.63	-	0.87	0.00145	0.0395
intrinsic component of membrane (GO:0031224)	6014	312	365.49	-	0.85	0.0014	0.0387
extracellular region (GO:0005576)	2788	118	169.44	-	0.7	1.95e-05	0.000875
extracellular region part (GO:0044421)	2235	94	135.83	-	0.69	0.000138	0.00497
extracellular space (GO:0005615)	1998	69	121.42	-	0.57	2.28e-07	1.58e-05
cell surface (GO:0009986)	1150	38	69.89	-	0.54	5.01e-05	0.00202
Unclassified (UNCLASSIFIED)	1326	41	80.59	-	0.51	1.9e-06	0.000112
ribosome (GO:0005840)	245	3	14.89	-	0.2	0.000508	0.0157
mitochondrial protein complex (GO:0098798)	259	2	15.74	-	0.13	4.45e-05	0.00183
immunoglobulin complex, circulating (GO:0042571)	188	1	11.43	-	0.09	0.000388	0.0128
immunoglobulin complex (GO:0019814)	192	1	11.67	-	0.09	0.000256	0.00858
ribosomal subunit (GO:0044391)	212	1	12.88	-	0.08	8.22e-05	0.00307
large ribosomal subunit (GO:0015934)	141	0	8.57	-	< 0.01	0.000397	0.0129

### Sheet: Panther_FDR0.05_v96_down_MF
Analysis Type:	PANTHER Overrepresentation Test (Released 20190711)
Annotation Version and Release Date:	GO Ontology database Released 2019-07-03
Analyzed List:	P14_down_v96.txt (Mus musculus)
Reference List:	Mus musculus (all genes in database)
Test Type:	two-sided FISHER
Correction:	FDR
GO molecular function complete	Mus musculus - REFLIST (22296)	P14_down_v96.txt (1355)	P14_down_v96.txt (expected)	P14_down_v96.txt (over/under)	P14_down_v96.txt (fold Enrichment)	P14_down_v96.txt (raw P-value)	P14_down_v96.txt (FDR)
poly(A)-specific ribonuclease activity (GO:0004535)	13	6	0.79	+	7.59	0.000497	0.0361
ATPase activity, coupled (GO:0042623)	282	39	17.14	+	2.28	9.13e-06	0.0011
histone binding (GO:0042393)	236	32	14.34	+	2.23	8.94e-05	0.00758
ATPase activity (GO:0016887)	421	55	25.59	+	2.15	7.19e-07	0.000106
ubiquitin protein ligase activity (GO:0061630)	235	30	14.28	+	2.1	0.000426	0.032
ubiquitin-like protein ligase activity (GO:0061659)	243	31	14.77	+	2.1	0.000324	0.0255
ubiquitin-protein transferase activity (GO:0004842)	381	47	23.15	+	2.03	2.03e-05	0.00233
RNA polymerase II-specific DNA-binding transcription factor binding (GO:0061629)	287	35	17.44	+	2.01	0.000256	0.0206
ubiquitin-like protein transferase activity (GO:0019787)	403	48	24.49	+	1.96	3.52e-05	0.00358
enzyme activator activity (GO:0008047)	451	52	27.41	+	1.9	3.85e-05	0.00384
chromatin binding (GO:0003682)	580	66	35.25	+	1.87	6.33e-06	0.000852
DNA-binding transcription factor binding (GO:0140297)	367	41	22.3	+	1.84	0.000508	0.0364
RNA polymerase II proximal promoter sequence-specific DNA binding (GO:0000978)	567	61	34.46	+	1.77	5.49e-05	0.00524
proximal promoter sequence-specific DNA binding (GO:0000987)	579	62	35.19	+	1.76	6.32e-05	0.00579
zinc ion binding (GO:0008270)	674	70	40.96	+	1.71	5.34e-05	0.0052
ATP binding (GO:0005524)	1385	140	84.17	+	1.66	2.62e-08	6e-06
transcription factor binding (GO:0008134)	715	72	43.45	+	1.66	8.71e-05	0.00753
RNA polymerase II regulatory region DNA binding (GO:0001012)	836	84	50.81	+	1.65	2.4e-05	0.00262
sequence-specific double-stranded DNA binding (GO:1990837)	914	91	55.55	+	1.64	1.51e-05	0.00177
adenyl ribonucleotide binding (GO:0032559)	1448	144	88	+	1.64	3.66e-08	7.97e-06
double-stranded DNA binding (GO:0003690)	1003	99	60.96	+	1.62	7.86e-06	0.000973
adenyl nucleotide binding (GO:0030554)	1459	144	88.67	+	1.62	5.58e-08	1.11e-05
RNA polymerase II regulatory region sequence-specific DNA binding (GO:0000977)	828	81	50.32	+	1.61	7.79e-05	0.00699
transcription regulatory region sequence-specific DNA binding (GO:0000976)	871	85	52.93	+	1.61	6.26e-05	0.00585
regulatory region nucleic acid binding (GO:0001067)	985	96	59.86	+	1.6	2.18e-05	0.00243
transcription regulatory region DNA binding (GO:0044212)	981	95	59.62	+	1.59	2.83e-05	0.00301
purine ribonucleoside triphosphate binding (GO:0035639)	1708	165	103.8	+	1.59	1.87e-08	5.03e-06
nucleoside-triphosphatase activity (GO:0017111)	758	73	46.07	+	1.58	0.000327	0.0254
DNA binding (GO:0003677)	2042	195	124.1	+	1.57	1.86e-09	6.55e-07
purine ribonucleotide binding (GO:0032555)	1781	169	108.24	+	1.56	4.45e-08	9.25e-06
transition metal ion binding (GO:0046914)	953	90	57.92	+	1.55	9.67e-05	0.0079
purine nucleotide binding (GO:0017076)	1793	169	108.97	+	1.55	6.5e-08	1.19e-05
ribonucleotide binding (GO:0032553)	1797	169	109.21	+	1.55	6.81e-08	1.2e-05
sequence-specific DNA binding (GO:0043565)	1132	106	68.8	+	1.54	3.14e-05	0.00326
nucleotide binding (GO:0000166)	2021	188	122.82	+	1.53	2.16e-08	5.48e-06
nucleoside phosphate binding (GO:1901265)	2021	188	122.82	+	1.53	2.16e-08	5.19e-06
drug binding (GO:0008144)	1639	152	99.61	+	1.53	7.84e-07	0.000112
carbohydrate derivative binding (GO:0097367)	2104	192	127.87	+	1.5	6.28e-08	1.2e-05
anion binding (GO:0043168)	2675	244	162.57	+	1.5	5.79e-10	2.21e-07
transferase activity (GO:0016740)	2251	201	136.8	+	1.47	1.19e-07	2.01e-05
metal ion binding (GO:0046872)	3478	310	211.37	+	1.47	1.2e-11	5e-09
cation binding (GO:0043169)	3575	318	217.26	+	1.46	7.06e-12	3.59e-09
ion binding (GO:0043167)	5440	480	330.61	+	1.45	1.83e-18	1.67e-15
enzyme binding (GO:0019899)	2314	204	140.63	+	1.45	2.67e-07	4.37e-05
nucleic acid binding (GO:0003676)	3080	270	187.18	+	1.44	1.99e-09	6.52e-07
small molecule binding (GO:0036094)	2402	209	145.98	+	1.43	4.15e-07	6.56e-05
transcription regulator activity (GO:0140110)	1348	116	81.92	+	1.42	0.000381	0.0291
heterocyclic compound binding (GO:1901363)	4989	426	303.2	+	1.41	9.13e-14	5.97e-11
organic cyclic compound binding (GO:0097159)	5092	429	309.46	+	1.39	5.85e-13	3.35e-10
catalytic activity, acting on a protein (GO:0140096)	2170	173	131.88	+	1.31	0.000436	0.0322
catalytic activity (GO:0003824)	5674	446	344.83	+	1.29	2.62e-09	8e-07
protein binding (GO:0005515)	8997	655	546.78	+	1.2	8.43e-09	2.41e-06
binding (GO:0005488)	13297	933	808.1	+	1.15	9.31e-12	4.26e-09
molecular_function (GO:0003674)	20267	1278	1231.69	+	1.04	7.32e-06	0.000931
Unclassified (UNCLASSIFIED)	2029	77	123.31	-	0.62	7.32e-06	0.000957
molecular transducer activity (GO:0060089)	2353	50	143	-	0.35	9.75e-20	1.49e-16
signaling receptor activity (GO:0038023)	2304	48	140.02	-	0.34	1e-19	1.15e-16
G protein-coupled receptor activity (GO:0004930)	748	15	45.46	-	0.33	4.48e-07	6.84e-05
transmembrane signaling receptor activity (GO:0004888)	2120	34	128.84	-	0.26	1.18e-23	2.7e-20
antigen binding (GO:0003823)	248	2	15.07	-	0.13	9.29e-05	0.00774
olfactory receptor activity (GO:0004984)	1128	3	68.55	-	0.04	2.55e-25	1.17e-21
odorant binding (GO:0005549)	585	1	35.55	-	0.03	4.27e-14	3.26e-11
structural constituent of ribosome (GO:0003735)	167	0	10.15	-	< 0.01	8.06e-05	0.00709
pheromone binding (GO:0005550)	216	0	13.13	-	< 0.01	5.03e-06	0.000697

### Sheet: Panther_FDR0.05_v96_up_BP
Analysis Type:	PANTHER Overrepresentation Test (Released 20190711)
Annotation Version and Release Date:	GO Ontology database Released 2019-07-03
Analyzed List:	P14_up_v96.txt (Mus musculus)
Reference List:	Mus musculus (all genes in database)
Test Type:	two-sided FISHER
Correction:	FDR
GO biological process complete	Mus musculus - REFLIST (22296)	P14_up_v96.txt (1136)	P14_up_v96.txt (expected)	P14_up_v96.txt (over/under)	P14_up_v96.txt (fold Enrichment)	P14_up_v96.txt (raw P-value)	P14_up_v96.txt (FDR)
electron transport chain (GO:0022900)	80	17	4.08	+	4.17	3.85e-06	0.00169
respiratory electron transport chain (GO:0022904)	76	16	3.87	+	4.13	8.17e-06	0.00339
ribosomal small subunit biogenesis (GO:0042274)	63	13	3.21	+	4.05	6.77e-05	0.0194
cellular respiration (GO:0045333)	135	20	6.88	+	2.91	6.3e-05	0.0184
translation (GO:0006412)	310	43	15.79	+	2.72	2.87e-08	2.83e-05
peptide biosynthetic process (GO:0043043)	329	43	16.76	+	2.57	1.38e-07	9.87e-05
rRNA processing (GO:0006364)	192	25	9.78	+	2.56	7.59e-05	0.0214
rRNA metabolic process (GO:0016072)	201	26	10.24	+	2.54	5.64e-05	0.0168
ribosome biogenesis (GO:0042254)	284	34	14.47	+	2.35	1.64e-05	0.00588
peptide metabolic process (GO:0006518)	451	53	22.98	+	2.31	1.43e-07	9.79e-05
ncRNA metabolic process (GO:0034660)	412	47	20.99	+	2.24	1.46e-06	0.000794
mitochondrion organization (GO:0007005)	387	44	19.72	+	2.23	3.71e-06	0.00167
ncRNA processing (GO:0034470)	336	38	17.12	+	2.22	1.63e-05	0.00598
amide biosynthetic process (GO:0043604)	421	47	21.45	+	2.19	3.14e-06	0.0015
cellular amide metabolic process (GO:0043603)	663	68	33.78	+	2.01	2.7e-07	0.00017
ribonucleoprotein complex biogenesis (GO:0022613)	418	42	21.3	+	1.97	9.84e-05	0.0272
organonitrogen compound biosynthetic process (GO:1901566)	1079	102	54.98	+	1.86	1.27e-08	1.34e-05
oxidation-reduction process (GO:0055114)	791	71	40.3	+	1.76	1.54e-05	0.0058
cellular macromolecule biosynthetic process (GO:0034645)	1203	105	61.29	+	1.71	3.85e-07	0.000225
macromolecule biosynthetic process (GO:0009059)	1235	107	62.92	+	1.7	3.78e-07	0.000229
cellular protein-containing complex assembly (GO:0034622)	694	60	35.36	+	1.7	0.000187	0.0491
cellular nitrogen compound biosynthetic process (GO:0044271)	1108	91	56.45	+	1.61	2.27e-05	0.00796
biosynthetic process (GO:0009058)	2161	174	110.1	+	1.58	5.98e-09	6.74e-06
cellular biosynthetic process (GO:0044249)	1989	159	101.34	+	1.57	4.93e-08	4.32e-05
organic substance biosynthetic process (GO:1901576)	2080	165	105.98	+	1.56	4.88e-08	4.53e-05
gene expression (GO:0010467)	1591	123	81.06	+	1.52	1.08e-05	0.00415
cellular protein metabolic process (GO:0044267)	2863	209	145.87	+	1.43	2.52e-07	0.000166
cellular component biogenesis (GO:0044085)	2406	175	122.59	+	1.43	3.66e-06	0.0017
cellular macromolecule metabolic process (GO:0044260)	3973	287	202.43	+	1.42	1.09e-09	1.57e-06
cellular nitrogen compound metabolic process (GO:0034641)	2757	198	140.47	+	1.41	1.75e-06	0.000889
organelle organization (GO:0006996)	3000	212	152.85	+	1.39	1.69e-06	0.000887
cellular metabolic process (GO:0044237)	6339	444	322.98	+	1.37	5.9e-14	1.86e-10
protein metabolic process (GO:0019538)	3442	240	175.37	+	1.37	7.61e-07	0.000429
cellular component assembly (GO:0022607)	2184	152	111.28	+	1.37	0.000165	0.0442
organonitrogen compound metabolic process (GO:1901564)	4283	294	218.22	+	1.35	8.95e-08	7.06e-05
metabolic process (GO:0008152)	7193	490	366.49	+	1.34	9.44e-14	2.48e-10
cellular component organization or biogenesis (GO:0071840)	5335	362	271.82	+	1.33	3.58e-09	4.34e-06
primary metabolic process (GO:0044238)	6255	423	318.7	+	1.33	6.91e-11	1.21e-07
nitrogen compound metabolic process (GO:0006807)	5705	385	290.67	+	1.32	1.43e-09	1.88e-06
macromolecule metabolic process (GO:0043170)	5051	339	257.35	+	1.32	5.48e-08	4.55e-05
organic substance metabolic process (GO:0071704)	6683	445	340.5	+	1.31	1.26e-10	1.99e-07
cellular component organization (GO:0016043)	5145	342	262.14	+	1.3	1.21e-07	9.06e-05
cellular process (GO:0009987)	13986	789	712.6	+	1.11	4.09e-06	0.00174
biological_process (GO:0008150)	20380	1079	1038.38	+	1.04	8.43e-06	0.00332
response to stimulus (GO:0050896)	8284	352	422.08	-	0.83	2.35e-05	0.00805
cell communication (GO:0007154)	5145	208	262.14	-	0.79	0.000162	0.044
signaling (GO:0023052)	5018	197	255.67	-	0.77	3.01e-05	0.00991
signal transduction (GO:0007165)	4739	177	241.46	-	0.73	2.44e-06	0.0012
Unclassified (UNCLASSIFIED)	1916	57	97.62	-	0.58	8.43e-06	0.00341
immune response (GO:0006955)	1392	38	70.92	-	0.54	2.51e-05	0.00841
system process (GO:0003008)	2561	64	130.49	-	0.49	4.17e-11	8.22e-08
nervous system process (GO:0050877)	2065	44	105.21	-	0.42	9.98e-12	2.25e-08
G protein-coupled receptor signaling pathway (GO:0007186)	1830	26	93.24	-	0.28	1.82e-16	9.56e-13
sensory perception (GO:0007600)	1624	23	82.74	-	0.28	1.08e-14	4.25e-11
defense response to bacterium (GO:0042742)	461	6	23.49	-	0.26	4.51e-05	0.0137
lymphocyte mediated immunity (GO:0002449)	322	2	16.41	-	0.12	3.54e-05	0.0114
immunoglobulin mediated immune response (GO:0016064)	265	1	13.5	-	0.07	4.09e-05	0.0129
B cell mediated immunity (GO:0019724)	269	1	13.71	-	0.07	4.2e-05	0.013
sensory perception of smell (GO:0007608)	1122	3	57.17	-	0.05	9.43e-21	7.44e-17
sensory perception of chemical stimulus (GO:0007606)	1220	3	62.16	-	0.05	7.52e-23	1.19e-18

### Sheet: Panther_FDR0.05_v96_up_CC
Analysis Type:	PANTHER Overrepresentation Test (Released 20190711)
Annotation Version and Release Date:	GO Ontology database Released 2019-07-03
Analyzed List:	P14_up_v96.txt (Mus musculus)
Reference List:	Mus musculus (all genes in database)
Test Type:	two-sided FISHER
Correction:	FDR
GO cellular component complete	Mus musculus - REFLIST (22296)	P14_up_v96.txt (1136)	P14_up_v96.txt (expected)	P14_up_v96.txt (over/under)	P14_up_v96.txt (fold Enrichment)	P14_up_v96.txt (raw P-value)	P14_up_v96.txt (FDR)
cytosolic small ribosomal subunit (GO:0022627)	46	15	2.34	+	6.4	1.51e-07	1.22e-05
small ribosomal subunit (GO:0015935)	76	19	3.87	+	4.91	1.23e-07	1.04e-05
mitochondrial respirasome (GO:0005746)	76	15	3.87	+	3.87	3.01e-05	0.00141
cytosolic ribosome (GO:0022626)	132	26	6.73	+	3.87	4.43e-08	4.25e-06
respiratory chain complex (GO:0098803)	80	15	4.08	+	3.68	5.06e-05	0.00226
ribosomal subunit (GO:0044391)	212	39	10.8	+	3.61	1.19e-10	1.72e-08
respirasome (GO:0070469)	88	16	4.48	+	3.57	3.99e-05	0.00183
inner mitochondrial membrane protein complex (GO:0098800)	126	22	6.42	+	3.43	2.76e-06	0.000169
ribosome (GO:0005840)	245	42	12.48	+	3.36	1.61e-10	2.17e-08
organellar ribosome (GO:0000313)	90	15	4.59	+	3.27	0.000162	0.00667
mitochondrial ribosome (GO:0005761)	90	15	4.59	+	3.27	0.000162	0.00654
mitochondrial protein complex (GO:0098798)	259	42	13.2	+	3.18	7.22e-10	8.56e-08
oxidoreductase complex (GO:1990204)	107	16	5.45	+	2.93	0.000301	0.0119
large ribosomal subunit (GO:0015934)	141	20	7.18	+	2.78	0.000108	0.00451
mitochondrial membrane part (GO:0044455)	214	30	10.9	+	2.75	2.87e-06	0.00017
mitochondrial inner membrane (GO:0005743)	431	53	21.96	+	2.41	3.83e-08	3.86e-06
mitochondrial matrix (GO:0005759)	262	32	13.35	+	2.4	2.43e-05	0.00116
cytosolic part (GO:0044445)	282	34	14.37	+	2.37	1.48e-05	0.000729
organelle inner membrane (GO:0019866)	473	55	24.1	+	2.28	9.76e-08	8.55e-06
mitochondrial membrane (GO:0031966)	606	67	30.88	+	2.17	2.59e-08	2.75e-06
mitochondrial envelope (GO:0005740)	651	71	33.17	+	2.14	1.65e-08	1.84e-06
mitochondrial part (GO:0044429)	837	90	42.65	+	2.11	3.54e-10	4.46e-08
postsynaptic density (GO:0014069)	387	36	19.72	+	1.83	0.00121	0.0406
asymmetric synapse (GO:0032279)	390	36	19.87	+	1.81	0.00128	0.0423
mitochondrion (GO:0005739)	1781	164	90.74	+	1.81	1.53e-12	2.56e-10
postsynaptic specialization (GO:0099572)	426	39	21.71	+	1.8	0.000949	0.0348
organelle envelope (GO:0031967)	1044	94	53.19	+	1.77	4.06e-07	3.03e-05
envelope (GO:0031975)	1046	94	53.29	+	1.76	4.22e-07	3.04e-05
nucleolus (GO:0005730)	812	66	41.37	+	1.6	0.000402	0.0153
ribonucleoprotein complex (GO:1990904)	866	70	44.12	+	1.59	0.000328	0.0127
organelle membrane (GO:0031090)	2088	163	106.39	+	1.53	1.61e-07	1.25e-05
endoplasmic reticulum (GO:0005783)	1720	120	87.64	+	1.37	0.000826	0.0308
cytoplasmic part (GO:0044444)	8469	587	431.5	+	1.36	8.39e-20	2.11e-17
intracellular non-membrane-bounded organelle (GO:0043232)	4093	277	208.54	+	1.33	8.21e-07	5.71e-05
non-membrane-bounded organelle (GO:0043228)	4112	278	209.51	+	1.33	8.57e-07	5.57e-05
cytosol (GO:0005829)	3487	235	177.67	+	1.32	1.19e-05	0.000617
intracellular organelle part (GO:0044446)	7321	493	373.01	+	1.32	5.21e-13	9.55e-11
intracellular membrane-bounded organelle (GO:0043231)	10245	688	521.99	+	1.32	6.1e-22	2.05e-19
intracellular organelle lumen (GO:0070013)	3994	267	203.5	+	1.31	3.8e-06	0.000213
organelle lumen (GO:0043233)	3995	267	203.55	+	1.31	3.81e-06	0.000208
membrane-enclosed lumen (GO:0031974)	3995	267	203.55	+	1.31	3.81e-06	0.000202
membrane-bounded organelle (GO:0043227)	10958	729	558.32	+	1.31	3.43e-23	1.38e-20
intracellular organelle (GO:0043229)	11919	787	607.28	+	1.3	3.69e-26	2.48e-23
cytoplasm (GO:0005737)	10929	719	556.84	+	1.29	4.41e-21	1.27e-18
organelle part (GO:0044422)	7678	504	391.2	+	1.29	1.8e-11	2.8e-09
organelle (GO:0043226)	12215	800	622.36	+	1.29	7.45e-26	3.75e-23
endomembrane system (GO:0012505)	3796	247	193.41	+	1.28	6.58e-05	0.00282
intracellular part (GO:0044424)	13639	878	694.92	+	1.26	1.6e-29	3.22e-26
intracellular (GO:0005622)	13669	879	696.45	+	1.26	2.1e-29	2.12e-26
nuclear part (GO:0044428)	4054	252	206.55	+	1.22	0.000958	0.0345
nucleus (GO:0005634)	6774	410	345.14	+	1.19	6.45e-05	0.00282
protein-containing complex (GO:0032991)	5433	325	276.82	+	1.17	0.00146	0.0476
cell part (GO:0044464)	16227	956	826.78	+	1.16	7.93e-19	1.78e-16
cell (GO:0005623)	16229	956	826.88	+	1.16	7.94e-19	1.6e-16
cellular_component (GO:0005575)	20970	1094	1068.44	+	1.02	0.00114	0.0395
Unclassified (UNCLASSIFIED)	1326	42	67.56	-	0.62	0.00114	0.0402
extracellular region (GO:0005576)	2788	84	142.05	-	0.59	6.6e-08	6.05e-06
extracellular region part (GO:0044421)	2235	66	113.88	-	0.58	8.43e-07	5.66e-05
extracellular space (GO:0005615)	1998	59	101.8	-	0.58	3.54e-06	0.000204
cell surface (GO:0009986)	1150	28	58.59	-	0.48	1.41e-05	0.000708
external side of plasma membrane (GO:0009897)	637	9	32.46	-	0.28	2.62e-06	0.000165
immunoglobulin complex (GO:0019814)	192	1	9.78	-	0.1	0.00118	0.0404

### Sheet: Panther_FDR0.05_v96_up_MF
Analysis Type:	PANTHER Overrepresentation Test (Released 20190711)
Annotation Version and Release Date:	GO Ontology database Released 2019-07-03
Analyzed List:	P14_up_v96.txt (Mus musculus)
Reference List:	Mus musculus (all genes in database)
Test Type:	two-sided FISHER
Correction:	FDR
GO molecular function complete	Mus musculus - REFLIST (22296)	P14_up_v96.txt (1136)	P14_up_v96.txt (expected)	P14_up_v96.txt (over/under)	P14_up_v96.txt (fold Enrichment)	P14_up_v96.txt (raw P-value)	P14_up_v96.txt (FDR)
structural constituent of ribosome (GO:0003735)	167	35	8.51	+	4.11	4.95e-11	4.53e-08
structural molecule activity (GO:0005198)	608	60	30.98	+	1.94	5.68e-06	0.00289
heterocyclic compound binding (GO:1901363)	4989	316	254.19	+	1.24	2.86e-05	0.0119
organic cyclic compound binding (GO:0097159)	5092	321	259.44	+	1.24	3.79e-05	0.0145
catalytic activity (GO:0003824)	5674	355	289.1	+	1.23	1.84e-05	0.00841
ion binding (GO:0043167)	5440	338	277.17	+	1.22	6.54e-05	0.023
binding (GO:0005488)	13297	744	677.49	+	1.1	8e-05	0.0262
molecular_function (GO:0003674)	20267	1084	1032.62	+	1.05	2.2e-08	1.26e-05
Unclassified (UNCLASSIFIED)	2029	52	103.38	-	0.5	2.2e-08	1.44e-05
G protein-coupled receptor activity (GO:0004930)	748	16	38.11	-	0.42	0.000103	0.0313
molecular transducer activity (GO:0060089)	2353	46	119.89	-	0.38	5.78e-15	6.62e-12
signaling receptor activity (GO:0038023)	2304	43	117.39	-	0.37	1.34e-15	2.04e-12
transmembrane signaling receptor activity (GO:0004888)	2120	32	108.02	-	0.3	4.86e-18	1.11e-14
odorant binding (GO:0005549)	585	2	29.81	-	0.07	1.45e-10	1.1e-07
olfactory receptor activity (GO:0004984)	1128	2	57.47	-	0.03	2.87e-22	1.31e-18
