## Supplementary Data 7 for "TBPL2/TFIIA complex establishes the maternal transcriptome by an oocyte-specific promoter usage"

### Sheet: cluster_2_1_Panther_MF
Analysis Type:	PANTHER Overrepresentation Test (Released 20190711)
Annotation Version and Release Date:	GO Ontology database Released 2019-12-09
Analyzed List:	Client Text Box Input (Mus musculus)
Reference List:	Mus musculus (all genes in database)
Test Type:	two-sided FISHER
Correction:	FDR
GO molecular function complete	Mus musculus - REFLIST (22296)	Client Text Box Input (1236)	Client Text Box Input (expected)	Client Text Box Input (over/under)	Client Text Box Input (fold Enrichment)	Client Text Box Input (raw P-value)	Client Text Box Input (FDR)
poly(A)-specific ribonuclease activity (GO:0004535)	13	7	0.72	+	9.71	4.59e-05	0.00815
protein kinase A catalytic subunit binding (GO:0034236)	15	6	0.83	+	7.22	0.000569	0.0445
tau protein binding (GO:0048156)	22	8	1.22	+	6.56	0.000117	0.0147
3'-5'-exoribonuclease activity (GO:0000175)	29	9	1.61	+	5.6	0.000121	0.0147
exoribonuclease activity, producing 5'-phosphomonoesters (GO:0016896)	31	9	1.72	+	5.24	0.000184	0.0208
exoribonuclease activity (GO:0004532)	32	9	1.77	+	5.07	0.000225	0.0221
exonuclease activity, active with either ribo- or deoxyribonucleic acids and producing 5'-phosphomonoesters (GO:0016796)	51	11	2.83	+	3.89	0.000345	0.0319
ribonucleoprotein complex binding (GO:0043021)	144	20	7.98	+	2.51	0.000534	0.0425
protein kinase regulator activity (GO:0019887)	166	23	9.2	+	2.5	0.000191	0.02
kinase regulator activity (GO:0019207)	198	25	10.98	+	2.28	0.000376	0.034
mRNA binding (GO:0003729)	275	31	15.24	+	2.03	0.000437	0.036
ATPase activity (GO:0016887)	420	44	23.28	+	1.89	0.000195	0.02
chromatin binding (GO:0003682)	608	58	33.71	+	1.72	0.000189	0.0203
RNA binding (GO:0003723)	1091	100	60.48	+	1.65	3.63e-06	0.000881
nucleoside-triphosphatase activity (GO:0017111)	757	69	41.97	+	1.64	0.000171	0.0198
hydrolase activity, acting on acid anhydrides, in phosphorus-containing anhydrides (GO:0016818)	812	74	45.01	+	1.64	8.18e-05	0.0118
hydrolase activity, acting on acid anhydrides (GO:0016817)	812	74	45.01	+	1.64	8.18e-05	0.0114
pyrophosphatase activity (GO:0016462)	809	73	44.85	+	1.63	0.000113	0.0144
transcription factor binding (GO:0008134)	719	64	39.86	+	1.61	0.000436	0.0366
sequence-specific double-stranded DNA binding (GO:1990837)	928	79	51.44	+	1.54	0.000379	0.0336
enzyme binding (GO:0019899)	2328	196	129.05	+	1.52	1.63e-08	5.38e-06
enzyme regulator activity (GO:0030234)	989	83	54.83	+	1.51	0.000431	0.0368
double-stranded DNA binding (GO:0003690)	1016	85	56.32	+	1.51	0.000393	0.0342
nucleic acid binding (GO:0003676)	3152	256	174.73	+	1.47	1.14e-09	4.4e-07
ATP binding (GO:0005524)	1388	111	76.95	+	1.44	0.000249	0.024
adenyl ribonucleotide binding (GO:0032559)	1452	116	80.49	+	1.44	0.000169	0.02
transcription regulator activity (GO:0140110)	1425	113	79	+	1.43	0.000296	0.0279
adenyl nucleotide binding (GO:0030554)	1463	116	81.1	+	1.43	0.000224	0.0225
purine ribonucleoside triphosphate binding (GO:0035639)	1711	135	94.85	+	1.42	8.64e-05	0.0117
DNA binding (GO:0003677)	2085	164	115.58	+	1.42	1.44e-05	0.00316
catalytic activity, acting on a protein (GO:0140096)	2191	172	121.46	+	1.42	9.06e-06	0.00209
purine ribonucleotide binding (GO:0032555)	1785	140	98.95	+	1.41	7.58e-05	0.0117
ribonucleotide binding (GO:0032553)	1802	141	99.9	+	1.41	8.12e-05	0.0121
purine nucleotide binding (GO:0017076)	1797	140	99.62	+	1.41	9.95e-05	0.0131
nucleoside phosphate binding (GO:1901265)	2030	158	112.53	+	1.4	3.5e-05	0.00702
nucleotide binding (GO:0000166)	2030	158	112.53	+	1.4	3.5e-05	0.00673
organic cyclic compound binding (GO:0097159)	5163	400	286.22	+	1.4	8.78e-13	5.79e-10
heterocyclic compound binding (GO:1901363)	5060	392	280.51	+	1.4	1.68e-12	9.69e-10
hydrolase activity (GO:0016787)	2467	188	136.76	+	1.37	1.66e-05	0.00349
transferase activity (GO:0016740)	2275	172	126.12	+	1.36	6.79e-05	0.0108
metal ion binding (GO:0046872)	3498	260	193.91	+	1.34	1.33e-06	0.000361
ion binding (GO:0043167)	5483	406	303.96	+	1.34	2.49e-10	1.15e-07
anion binding (GO:0043168)	2702	199	149.79	+	1.33	6.14e-05	0.0105
carbohydrate derivative binding (GO:0097367)	2122	156	117.64	+	1.33	0.000529	0.0428
small molecule binding (GO:0036094)	2422	178	134.27	+	1.33	0.000188	0.0206
cation binding (GO:0043169)	3597	264	199.4	+	1.32	3.07e-06	0.000788
catalytic activity (GO:0003824)	5698	415	315.87	+	1.31	1.19e-09	4.23e-07
protein binding (GO:0005515)	9077	621	503.19	+	1.23	4.86e-11	2.49e-08
binding (GO:0005488)	13336	867	739.29	+	1.17	2.13e-13	1.97e-10
molecular_function (GO:0003674)	20216	1170	1120.69	+	1.04	5.84e-07	0.00018
Unclassified (UNCLASSIFIED)	2080	66	115.31	-	0.57	5.84e-07	0.000168
molecular transducer activity (GO:0060089)	2336	31	129.5	-	0.24	6.1e-26	9.39e-23
signaling receptor activity (GO:0038023)	2331	30	129.22	-	0.23	1.76e-26	4.06e-23
transmembrane signaling receptor activity (GO:0004888)	2135	19	118.36	-	0.16	3.28e-30	1.52e-26
G protein-coupled receptor activity (GO:0004930)	749	4	41.52	-	0.1	4.1e-13	3.16e-10
antigen binding (GO:0003823)	251	1	13.91	-	0.07	4.31e-05	0.00796
odorant binding (GO:0005549)	472	1	26.17	-	0.04	4.19e-10	1.76e-07
olfactory receptor activity (GO:0004984)	1138	2	63.09	-	0.03	1.41e-24	1.63e-21
immunoglobulin receptor binding (GO:0034987)	196	0	10.87	-	< 0.01	6.21e-05	0.0102

### Sheet: cluster_2_1_BP
Analysis Type:	PANTHER Overrepresentation Test (Released 20190711)
Annotation Version and Release Date:	GO Ontology database Released 2019-12-09
Analyzed List:	Client Text Box Input (Mus musculus)
Reference List:	Mus musculus (all genes in database)
Test Type:	two-sided FISHER
Correction:	FDR
GO biological process complete	Mus musculus - REFLIST (22296)	Client Text Box Input (1236)	Client Text Box Input (expected)	Client Text Box Input (over/under)	Client Text Box Input (fold Enrichment)	Client Text Box Input (raw P-value)	Client Text Box Input (FDR)
regulation of cytoplasmic mRNA processing body assembly (GO:0010603)	8	5	0.44	+	11.27	0.000358	0.0356
nuclear-transcribed mRNA catabolic process, deadenylation-dependent decay (GO:0000288)	35	12	1.94	+	6.18	3.94e-06	0.000677
endoplasmic reticulum unfolded protein response (GO:0030968)	53	13	2.94	+	4.42	3.29e-05	0.0043
cellular response to unfolded protein (GO:0034620)	71	17	3.94	+	4.32	2.81e-06	0.000528
protein transport along microtubule (GO:0098840)	62	13	3.44	+	3.78	0.000132	0.0145
microtubule-based protein transport (GO:0099118)	62	13	3.44	+	3.78	0.000132	0.0144
gene silencing by RNA (GO:0031047)	77	16	4.27	+	3.75	2.53e-05	0.00345
response to unfolded protein (GO:0006986)	102	21	5.65	+	3.71	1.66e-06	0.00034
cellular response to topologically incorrect protein (GO:0035967)	91	18	5.04	+	3.57	1.45e-05	0.00208
nuclear-transcribed mRNA catabolic process (GO:0000956)	94	18	5.21	+	3.45	2.12e-05	0.00294
mRNA catabolic process (GO:0006402)	119	22	6.6	+	3.33	4.43e-06	0.000752
response to topologically incorrect protein (GO:0035966)	125	22	6.93	+	3.17	8.83e-06	0.00135
RNA catabolic process (GO:0006401)	147	25	8.15	+	3.07	3.8e-06	0.000674
negative regulation of translation (GO:0017148)	130	21	7.21	+	2.91	4.32e-05	0.00541
negative regulation of cellular amide metabolic process (GO:0034249)	149	24	8.26	+	2.91	1.32e-05	0.00191
gene silencing (GO:0016458)	167	26	9.26	+	2.81	1e-05	0.00152
regulation of mRNA catabolic process (GO:0061013)	121	18	6.71	+	2.68	0.000365	0.0356
blastocyst development (GO:0001824)	149	22	8.26	+	2.66	9.45e-05	0.0106
transport along microtubule (GO:0010970)	155	22	8.59	+	2.56	0.000226	0.0233
nucleobase-containing compound catabolic process (GO:0034655)	234	33	12.97	+	2.54	5.15e-06	0.000865
cytoskeleton-dependent intracellular transport (GO:0030705)	172	23	9.53	+	2.41	0.000273	0.0276
regulation of gene expression, epigenetic (GO:0040029)	210	28	11.64	+	2.41	9.36e-05	0.0106
regulation of cellular amide metabolic process (GO:0034248)	385	51	21.34	+	2.39	9.44e-08	2.66e-05
microtubule-based transport (GO:0099111)	183	24	10.14	+	2.37	0.000251	0.0256
regulation of translation (GO:0006417)	334	43	18.52	+	2.32	1.89e-06	0.000374
cellular nitrogen compound catabolic process (GO:0044270)	272	35	15.08	+	2.32	2.41e-05	0.00331
transcription by RNA polymerase II (GO:0006366)	197	25	10.92	+	2.29	0.00036	0.0353
aromatic compound catabolic process (GO:0019439)	292	37	16.19	+	2.29	1.47e-05	0.00209
heterocycle catabolic process (GO:0046700)	278	35	15.41	+	2.27	2.91e-05	0.00387
regulation of mRNA metabolic process (GO:1903311)	255	31	14.14	+	2.19	0.000139	0.0151
posttranscriptional regulation of gene expression (GO:0010608)	428	51	23.73	+	2.15	2.07e-06	0.000394
microtubule-based movement (GO:0007018)	263	31	14.58	+	2.13	0.000291	0.0293
organic cyclic compound catabolic process (GO:1901361)	323	38	17.91	+	2.12	6.42e-05	0.00786
mRNA metabolic process (GO:0016071)	532	62	29.49	+	2.1	3.08e-07	7.59e-05
positive regulation of cellular protein localization (GO:1903829)	306	35	16.96	+	2.06	0.000188	0.0196
covalent chromatin modification (GO:0016569)	328	35	18.18	+	1.92	0.000517	0.0481
positive regulation of cellular catabolic process (GO:0031331)	364	38	20.18	+	1.88	0.000433	0.041
negative regulation of intracellular signal transduction (GO:1902532)	507	52	28.11	+	1.85	6.99e-05	0.00824
cellular macromolecule catabolic process (GO:0044265)	761	76	42.19	+	1.8	3.8e-06	0.000668
regulation of cellular protein localization (GO:1903827)	558	55	30.93	+	1.78	0.000105	0.0117
in utero embryonic development (GO:0001701)	514	50	28.49	+	1.75	0.000358	0.0354
negative regulation of gene expression (GO:0010629)	1641	158	90.97	+	1.74	9.09e-11	5.32e-08
regulation of cellular response to stress (GO:0080135)	680	65	37.7	+	1.72	7.63e-05	0.00887
negative regulation of nucleobase-containing compound metabolic process (GO:0045934)	1392	133	77.17	+	1.72	6.43e-09	2.99e-06
regulation of cellular catabolic process (GO:0031329)	695	66	38.53	+	1.71	6.51e-05	0.00791
negative regulation of cellular biosynthetic process (GO:0031327)	1466	139	81.27	+	1.71	3.76e-09	2.05e-06
negative regulation of cellular macromolecule biosynthetic process (GO:2000113)	1377	130	76.34	+	1.7	1.64e-08	5.87e-06
macromolecule catabolic process (GO:0009057)	858	81	47.56	+	1.7	1.27e-05	0.00186
intracellular protein transport (GO:0006886)	765	72	42.41	+	1.7	3.69e-05	0.0047
regulation of catabolic process (GO:0009894)	840	79	46.57	+	1.7	1.54e-05	0.00217
negative regulation of biosynthetic process (GO:0009890)	1506	141	83.49	+	1.69	7.86e-09	3.18e-06
negative regulation of macromolecule biosynthetic process (GO:0010558)	1412	132	78.28	+	1.69	2.32e-08	7.95e-06
RNA metabolic process (GO:0016070)	1234	115	68.41	+	1.68	2.9e-07	7.4e-05
negative regulation of RNA metabolic process (GO:0051253)	1284	119	71.18	+	1.67	1.83e-07	4.83e-05
intracellular transport (GO:0046907)	1173	108	65.03	+	1.66	1.15e-06	0.000255
negative regulation of macromolecule metabolic process (GO:0010605)	2489	227	137.98	+	1.65	4.85e-13	4.79e-10
establishment of protein localization (GO:0045184)	1330	120	73.73	+	1.63	7.26e-07	0.000174
negative regulation of transcription by RNA polymerase II (GO:0000122)	865	78	47.95	+	1.63	7.15e-05	0.00837
negative regulation of cellular protein metabolic process (GO:0032269)	1001	90	55.49	+	1.62	2.04e-05	0.00285
protein transport (GO:0015031)	1246	112	69.07	+	1.62	1.72e-06	0.000347
negative regulation of nucleic acid-templated transcription (GO:1903507)	1191	107	66.02	+	1.62	3.53e-06	0.000656
nucleic acid metabolic process (GO:0090304)	1770	159	98.12	+	1.62	9.66e-09	3.72e-06
negative regulation of RNA biosynthetic process (GO:1902679)	1192	107	66.08	+	1.62	3.57e-06	0.000649
negative regulation of nitrogen compound metabolic process (GO:0051172)	2269	203	125.78	+	1.61	6.82e-11	4.15e-08
negative regulation of transcription, DNA-templated (GO:0045892)	1187	105	65.8	+	1.6	8.5e-06	0.00133
negative regulation of metabolic process (GO:0009892)	2762	243	153.11	+	1.59	2.45e-12	2.15e-09
negative regulation of protein metabolic process (GO:0051248)	1069	94	59.26	+	1.59	3.53e-05	0.00453
negative regulation of cellular metabolic process (GO:0031324)	2468	217	136.82	+	1.59	5.16e-11	3.26e-08
peptide transport (GO:0015833)	1275	112	70.68	+	1.58	5.26e-06	0.000875
cellular macromolecule localization (GO:0070727)	1427	125	79.11	+	1.58	1.62e-06	0.000337
cellular protein localization (GO:0034613)	1420	124	78.72	+	1.58	2.06e-06	0.000398
cellular response to stress (GO:0033554)	1443	126	79.99	+	1.58	1.83e-06	0.000366
amide transport (GO:0042886)	1299	112	72.01	+	1.56	1.13e-05	0.00168
regulation of cell cycle (GO:0051726)	1000	86	55.44	+	1.55	0.000156	0.0166
nucleobase-containing compound metabolic process (GO:0006139)	2194	188	121.63	+	1.55	9.14e-09	3.61e-06
cellular protein modification process (GO:0006464)	2251	192	124.79	+	1.54	7.74e-09	3.31e-06
protein modification process (GO:0036211)	2251	192	124.79	+	1.54	7.74e-09	3.22e-06
regulation of protein localization (GO:0032880)	1072	91	59.43	+	1.53	0.000148	0.016
macromolecule modification (GO:0043412)	2424	205	134.38	+	1.53	4.29e-09	2.19e-06
regulation of organelle organization (GO:0033043)	1278	108	70.85	+	1.52	3.86e-05	0.00488
cellular macromolecule biosynthetic process (GO:0034645)	1196	101	66.3	+	1.52	6.74e-05	0.00801
cellular macromolecule metabolic process (GO:0044260)	3967	334	219.91	+	1.52	6.56e-15	1.3e-11
gene expression (GO:0010467)	1617	136	89.64	+	1.52	3.56e-06	0.000655
protein localization (GO:0008104)	1962	165	108.77	+	1.52	3.05e-07	7.65e-05
nitrogen compound transport (GO:0071705)	1546	130	85.7	+	1.52	6.56e-06	0.00107
regulation of nucleobase-containing compound metabolic process (GO:0019219)	3375	283	187.1	+	1.51	3.15e-12	2.62e-09
macromolecule biosynthetic process (GO:0009059)	1230	103	68.19	+	1.51	8.27e-05	0.00954
regulation of cellular macromolecule biosynthetic process (GO:2000112)	3306	276	183.27	+	1.51	1.15e-11	9.05e-09
heterocycle metabolic process (GO:0046483)	2331	194	129.22	+	1.5	3.81e-08	1.25e-05
positive regulation of RNA metabolic process (GO:0051254)	1652	137	91.58	+	1.5	7.3e-06	0.00116
regulation of macromolecule biosynthetic process (GO:0010556)	3392	281	188.04	+	1.49	1.43e-11	1.03e-08
regulation of RNA metabolic process (GO:0051252)	3139	260	174.01	+	1.49	1.26e-10	7.1e-08
regulation of transcription by RNA polymerase II (GO:0006357)	1980	164	109.76	+	1.49	7.59e-07	0.000176
regulation of gene expression (GO:0010468)	3794	313	210.32	+	1.49	8.38e-13	7.79e-10
cellular aromatic compound metabolic process (GO:0006725)	2405	198	133.32	+	1.49	5.78e-08	1.75e-05
positive regulation of gene expression (GO:0010628)	1993	164	110.48	+	1.48	1.06e-06	0.00024
regulation of cellular biosynthetic process (GO:0031326)	3541	291	196.3	+	1.48	1.38e-11	1.03e-08
macromolecule localization (GO:0033036)	2265	186	125.56	+	1.48	2.12e-07	5.5e-05
organic substance transport (GO:0071702)	1853	152	102.72	+	1.48	3.75e-06	0.000673
regulation of cellular protein metabolic process (GO:0032268)	2529	207	140.2	+	1.48	3.99e-08	1.29e-05
cellular localization (GO:0051641)	2041	167	113.14	+	1.48	1.36e-06	0.000291
regulation of nucleic acid-templated transcription (GO:1903506)	2876	235	159.43	+	1.47	3.88e-09	2.04e-06
cellular nitrogen compound metabolic process (GO:0034641)	2791	228	154.72	+	1.47	7.13e-09	3.22e-06
regulation of biosynthetic process (GO:0009889)	3614	295	200.35	+	1.47	2e-11	1.38e-08
regulation of RNA biosynthetic process (GO:2001141)	2879	235	159.6	+	1.47	5.01e-09	2.47e-06
negative regulation of signal transduction (GO:0009968)	1179	96	65.36	+	1.47	0.000367	0.0356
cellular protein metabolic process (GO:0044267)	2853	232	158.16	+	1.47	7.5e-09	3.29e-06
positive regulation of nucleobase-containing compound metabolic process (GO:0045935)	1812	147	100.45	+	1.46	1.05e-05	0.00158
organic cyclic compound metabolic process (GO:1901360)	2618	212	145.13	+	1.46	6.22e-08	1.79e-05
regulation of transcription, DNA-templated (GO:0006355)	2868	231	158.99	+	1.45	1.74e-08	6.11e-06
positive regulation of nucleic acid-templated transcription (GO:1903508)	1552	125	86.04	+	1.45	6.63e-05	0.00799
positive regulation of RNA biosynthetic process (GO:1902680)	1553	125	86.09	+	1.45	6.68e-05	0.00799
regulation of protein metabolic process (GO:0051246)	2721	219	150.84	+	1.45	4.94e-08	1.56e-05
negative regulation of cell communication (GO:0010648)	1303	104	72.23	+	1.44	0.000423	0.0403
biosynthetic process (GO:0009058)	2157	172	119.58	+	1.44	3.91e-06	0.000679
cellular biosynthetic process (GO:0044249)	1984	158	109.98	+	1.44	1.16e-05	0.00172
regulation of primary metabolic process (GO:0080090)	5320	423	294.92	+	1.43	1.66e-15	3.74e-12
negative regulation of signaling (GO:0023057)	1308	104	72.51	+	1.43	0.000439	0.0413
organic substance biosynthetic process (GO:1901576)	2076	165	115.09	+	1.43	6.99e-06	0.00113
positive regulation of transcription, DNA-templated (GO:0045893)	1548	123	85.81	+	1.43	0.000132	0.0143
regulation of macromolecule metabolic process (GO:0060255)	5441	432	301.63	+	1.43	8.81e-16	2.32e-12
macromolecule metabolic process (GO:0043170)	5065	402	280.78	+	1.43	2.04e-14	2.93e-11
regulation of nitrogen compound metabolic process (GO:0051171)	5167	410	286.44	+	1.43	8.15e-15	1.43e-11
positive regulation of macromolecule biosynthetic process (GO:0010557)	1815	144	100.62	+	1.43	3.48e-05	0.00451
positive regulation of macromolecule metabolic process (GO:0010604)	3246	257	179.95	+	1.43	1.02e-08	3.84e-06
positive regulation of cellular biosynthetic process (GO:0031328)	1912	151	105.99	+	1.42	2.69e-05	0.00363
positive regulation of nitrogen compound metabolic process (GO:0051173)	3077	242	170.58	+	1.42	5.5e-08	1.71e-05
positive regulation of biosynthetic process (GO:0009891)	1953	153	108.27	+	1.41	3.23e-05	0.00425
regulation of cellular metabolic process (GO:0031323)	5522	432	306.12	+	1.41	8.33e-15	1.32e-11
regulation of cellular component organization (GO:0051128)	2548	199	141.25	+	1.41	2.05e-06	0.000401
regulation of metabolic process (GO:0019222)	5934	463	328.96	+	1.41	6.26e-16	1.98e-12
positive regulation of metabolic process (GO:0009893)	3548	274	196.69	+	1.39	2.63e-08	8.83e-06
nitrogen compound metabolic process (GO:0006807)	5727	440	317.48	+	1.39	7.8e-14	1.03e-10
regulation of protein modification process (GO:0031399)	1797	138	99.62	+	1.39	0.000233	0.0239
protein metabolic process (GO:0019538)	3429	263	190.09	+	1.38	1.04e-07	2.88e-05
organelle organization (GO:0006996)	3043	233	168.69	+	1.38	7.4e-07	0.000174
positive regulation of cellular metabolic process (GO:0031325)	3261	249	180.78	+	1.38	3.4e-07	8.26e-05
primary metabolic process (GO:0044238)	6275	471	347.86	+	1.35	2.29e-13	2.41e-10
cellular metabolic process (GO:0044237)	6339	475	351.41	+	1.35	2.12e-13	2.39e-10
organic substance metabolic process (GO:0071704)	6707	497	371.81	+	1.34	2e-13	2.43e-10
negative regulation of cellular process (GO:0048523)	4625	339	256.39	+	1.32	5.9e-08	1.76e-05
negative regulation of biological process (GO:0048519)	5158	375	285.94	+	1.31	1.49e-08	5.47e-06
organonitrogen compound metabolic process (GO:1901564)	4277	308	237.1	+	1.3	1.54e-06	0.000325
metabolic process (GO:0008152)	7224	516	400.47	+	1.29	2.48e-11	1.63e-08
establishment of localization (GO:0051234)	3708	258	205.56	+	1.26	0.000151	0.0161
transport (GO:0006810)	3569	246	197.85	+	1.24	0.000412	0.0395
positive regulation of biological process (GO:0048518)	6101	418	338.21	+	1.24	1.3e-06	0.000286
positive regulation of cellular process (GO:0048522)	5420	371	300.46	+	1.23	8.64e-06	0.00134
cellular process (GO:0009987)	14067	858	779.82	+	1.1	6.03e-06	0.000992
regulation of biological process (GO:0050789)	11498	701	637.4	+	1.1	0.000446	0.0417
biological regulation (GO:0065007)	12117	736	671.72	+	1.1	0.000341	0.0341
biological_process (GO:0008150)	20426	1181	1132.33	+	1.04	1.51e-07	4.12e-05
system process (GO:0003008)	2577	84	142.86	-	0.59	5.92e-08	1.73e-05
defense response (GO:0006952)	1347	42	74.67	-	0.56	5.19e-05	0.00646
Unclassified (UNCLASSIFIED)	1870	55	103.67	-	0.53	1.51e-07	4.05e-05
nervous system process (GO:0050877)	2077	59	115.14	-	0.51	5.66e-09	2.71e-06
immune response (GO:0006955)	1417	39	78.55	-	0.5	1.06e-06	0.000243
sensory perception (GO:0007600)	1636	25	90.69	-	0.28	3.39e-16	1.34e-12
G protein-coupled receptor signaling pathway (GO:0007186)	1849	28	102.5	-	0.27	2.03e-18	1.07e-14
humoral immune response (GO:0006959)	400	3	22.17	-	0.14	1.34e-06	0.00029
phagocytosis, recognition (GO:0006910)	203	1	11.25	-	0.09	0.000386	0.0372
sensory perception of chemical stimulus (GO:0007606)	1225	6	67.91	-	0.09	8.63e-22	6.82e-18
complement activation, classical pathway (GO:0006958)	218	1	12.09	-	0.08	0.000183	0.0193
B cell receptor signaling pathway (GO:0050853)	219	1	12.14	-	0.08	0.000185	0.0194
complement activation (GO:0006956)	229	1	12.69	-	0.08	8.46e-05	0.00968
plasma membrane invagination (GO:0099024)	235	1	13.03	-	0.08	8.92e-05	0.0101
membrane invagination (GO:0010324)	241	1	13.36	-	0.07	5.97e-05	0.00737
immunoglobulin production (GO:0002377)	257	1	14.25	-	0.07	2.86e-05	0.00383
sensory perception of smell (GO:0007608)	1126	3	62.42	-	0.05	7.61e-23	1.2e-18
phagocytosis, engulfment (GO:0006911)	226	0	12.53	-	< 0.01	7.69e-06	0.00121

### Sheet: cluster_2_1_CC
Analysis Type:	PANTHER Overrepresentation Test (Released 20190711)
Annotation Version and Release Date:	GO Ontology database Released 2019-12-09
Analyzed List:	Client Text Box Input (Mus musculus)
Reference List:	Mus musculus (all genes in database)
Test Type:	two-sided FISHER
Correction:	FDR
GO cellular component complete	Mus musculus - REFLIST (22296)	Client Text Box Input (1236)	Client Text Box Input (expected)	Client Text Box Input (over/under)	Client Text Box Input (fold Enrichment)	Client Text Box Input (raw P-value)	Client Text Box Input (FDR)
CCR4-NOT core complex (GO:0030015)	6	5	0.33	+	15.03	0.00014	0.00697
CCR4-NOT complex (GO:0030014)	16	9	0.89	+	10.15	2.81e-06	0.000232
hippocampal mossy fiber to CA3 synapse (GO:0098686)	49	11	2.72	+	4.05	0.000256	0.0113
P-body (GO:0000932)	72	13	3.99	+	3.26	0.000472	0.02
transcriptional repressor complex (GO:0017053)	82	14	4.55	+	3.08	0.000479	0.0198
cytoplasmic ribonucleoprotein granule (GO:0036464)	206	28	11.42	+	2.45	4.59e-05	0.00304
ribonucleoprotein granule (GO:0035770)	217	28	12.03	+	2.33	0.000121	0.00634
nuclear speck (GO:0016607)	314	38	17.41	+	2.18	2.94e-05	0.00209
spindle (GO:0005819)	286	31	15.85	+	1.96	0.000858	0.0334
nuclear chromatin (GO:0000790)	404	40	22.4	+	1.79	0.00113	0.0415
chromatin (GO:0000785)	580	57	32.15	+	1.77	9.35e-05	0.00515
nuclear envelope (GO:0005635)	422	41	23.39	+	1.75	0.00104	0.0397
catalytic complex (GO:1902494)	1348	129	74.73	+	1.73	1.12e-08	1.17e-06
nuclear body (GO:0016604)	682	63	37.81	+	1.67	0.000216	0.00976
microtubule cytoskeleton (GO:0015630)	1172	108	64.97	+	1.66	1.13e-06	9.79e-05
transferase complex (GO:1990234)	771	71	42.74	+	1.66	7.8e-05	0.00442
ribonucleoprotein complex (GO:1990904)	717	66	39.75	+	1.66	0.000161	0.00779
nucleoplasm (GO:0005654)	3331	297	184.66	+	1.61	4.99e-16	1.24e-13
nuclear chromosome (GO:0000228)	662	58	36.7	+	1.58	0.0012	0.0435
chromosome (GO:0005694)	1109	96	61.48	+	1.56	4.79e-05	0.00307
nuclear lumen (GO:0031981)	3906	329	216.53	+	1.52	1.12e-14	1.85e-12
intracellular organelle lumen (GO:0070013)	4314	357	239.15	+	1.49	5.73e-15	1.26e-12
organelle lumen (GO:0043233)	4315	357	239.21	+	1.49	5.77e-15	1.15e-12
membrane-enclosed lumen (GO:0031974)	4315	357	239.21	+	1.49	5.77e-15	1.04e-12
nucleus (GO:0005634)	6832	550	378.74	+	1.45	3.27e-23	1.08e-20
cytosol (GO:0005829)	3534	283	195.91	+	1.44	4.14e-10	4.83e-08
endoplasmic reticulum (GO:0005783)	1636	131	90.69	+	1.44	6.16e-05	0.0036
supramolecular complex (GO:0099080)	1200	95	66.52	+	1.43	0.00104	0.039
intracellular non-membrane-bounded organelle (GO:0043232)	4175	326	231.45	+	1.41	1.44e-10	1.91e-08
non-membrane-bounded organelle (GO:0043228)	4194	326	232.5	+	1.4	2.49e-10	3.09e-08
intracellular membrane-bounded organelle (GO:0043231)	10296	773	570.77	+	1.35	2.75e-29	1.09e-26
cytoskeleton (GO:0005856)	2135	160	118.36	+	1.35	0.000177	0.00836
cytoplasmic vesicle (GO:0031410)	1897	142	105.16	+	1.35	0.000487	0.0197
intracellular vesicle (GO:0097708)	1902	142	105.44	+	1.35	0.000501	0.0199
membrane-bounded organelle (GO:0043227)	11045	820	612.29	+	1.34	5.26e-31	2.61e-28
endomembrane system (GO:0012505)	3873	287	214.7	+	1.34	4.01e-07	3.62e-05
organelle membrane (GO:0031090)	2112	156	117.08	+	1.33	0.000428	0.0185
protein-containing complex (GO:0032991)	5312	392	294.48	+	1.33	9.33e-10	1.03e-07
intracellular organelle (GO:0043229)	11971	880	663.62	+	1.33	1.5e-34	1.49e-31
vesicle (GO:0031982)	2023	147	112.15	+	1.31	0.00121	0.0429
organelle (GO:0043226)	12317	894	682.8	+	1.31	2.43e-33	1.61e-30
intracellular (GO:0005622)	13708	982	759.92	+	1.29	7.43e-40	1.47e-36
cytoplasm (GO:0005737)	10948	772	606.91	+	1.27	5.03e-20	1.43e-17
cellular anatomical entity (GO:0110165)	18664	1101	1034.66	+	1.06	2.05e-07	2.03e-05
cellular_component (GO:0005575)	20866	1194	1156.73	+	1.03	5.47e-06	0.000417
integral component of membrane (GO:0016021)	5855	266	324.58	-	0.82	0.000189	0.00871
intrinsic component of membrane (GO:0031224)	6028	273	334.17	-	0.82	0.000111	0.00597
intrinsic component of plasma membrane (GO:0031226)	1576	54	87.37	-	0.62	0.00014	0.00714
integral component of plasma membrane (GO:0005887)	1499	48	83.1	-	0.58	3.46e-05	0.00237
extracellular region (GO:0005576)	2806	84	155.55	-	0.54	1.16e-10	1.65e-08
Unclassified (UNCLASSIFIED)	1430	42	79.27	-	0.53	5.47e-06	0.000402
cell surface (GO:0009986)	1163	31	64.47	-	0.48	5.31e-06	0.000422
extracellular space (GO:0005615)	2001	48	110.93	-	0.43	1.15e-11	1.76e-09
external side of plasma membrane (GO:0009897)	640	9	35.48	-	0.25	3.9e-07	3.68e-05
immunoglobulin complex (GO:0019814)	193	0	10.7	-	< 0.01	5.77e-05	0.00347
immunoglobulin complex, circulating (GO:0042571)	189	0	10.48	-	< 0.01	5.6e-05	0.00347
